# Sample Preparation and Homology-Driven Search Shape the First Holobiont Proteome of the Marine Sponge *Viles ophiraphidites* (formerly *Topsentia ophiraphidites*)

**DOI:** 10.64898/2026.10.20.760564

**Authors:** Carolaine da Silva de Araújo, Ana Caroline Silas Rodrigues, Gabrielle Rodrigues de Souza, Fábio César Souza Nogueira, Alessandra Leda Valverde, Magno Rodrigues Junqueira

## Abstract

Marine sponges are holobionts of host cells, extracellular matrix and dense microbial communities, and most lack reference proteomes. *Viles ophiraphidites* (formerly *Topsentia ophiraphidites*), a Brazilian demosponge, is represented in UniProtKB by a single protein. The study had two phases. In phase 1, four sample-preparation workflows were compared on two specimens in 42 nLC-MS/MS runs: urea/thiourea in-solution digestion, acetone precipitation, S-Trap and GeLC-MS/MS. Every run was analysed with FragPipe and with a homology-driven pipeline that adds three layers to a rescored Sage search: the proteome of the closest sequenced relative (*Halichondria panicea*), MS-BLAST-style alignment of de novo sequence tags, and error-tolerant interpretation of tag flanks. In phase 2, the selected workflow, S-Trap, was applied to four specimens in 12 runs. Both strategies ranked the workflows identically (ρ = 0.98). S-Trap gave the deepest and most specimen-independent proteome, with about 2,100 protein groups per specimen and an 8% difference between specimens, against 21–39% for the other workflows. The homology-driven layers raised assigned non-contaminant spectra by 21.3% in phase 1 and 26.8% in phase 2. They contributed 1,969 protein groups found only by homology and agreed with the database search on 99.5–99.9% of shared spectra. The proteome comprises 4,294 protein groups: 42% sponge and 58% bacterial or archaeal, the latter dominated by Poribacteria. It includes *Nitrospira* nitrite oxidoreductase detected in every run. The four phase-2 specimens had a similar composition (Bacteria 51–64% and Porifera 35–48% of peptides, Poribacteria alone 27–33%), whereas the two specimens stored long-term in ethanol at 4 °C, which also differed in collection site and storage history, yielded four to five times less evidence than the frozen ones, even though reduction and alkylation had not been effective in the two frozen specimens. S-Trap combined with homology-driven search is a robust strategy for proteomics of non-model holobionts.
