## Supplementary material for "Sample Preparation and Homology-Driven Search Shape the First Holobiont Proteome of the Marine Sponge *Viles ophiraphidites* (formerly *Topsentia ophiraphidites*)": Table_S1_per_run_statistics.xlsx

### Sheet: README
Supporting Information
Table S1. Per-run identification statistics for the 42 nLC-MS/MS runs, LEMTEN pipeline (DB-2; homology layer with the corrected decoy reconstruction) and FragPipe (DB-1).
All FDR values 1% unless stated; homology/tag mass-shift and semi-specific counts at q <= 0.05.
Contaminant spectra: assigned spectra whose peptide maps only to common contaminants (keratins, trypsin, etc.).
Run names: specimen (305 = MNRJ 24305, 314 = MNRJ 24314)_workflow (UT = A-UT, PPT = A-PPT, BST = BST, GLC = BGEL)_extraction_injection.

### Sheet: Per-run statistics
Run	Specimen	Workflow	Extraction	Injection	MS/MS spectra	Sage PSMs (all)	Sage PSMs (non-contaminant)	Homology/tag spectra (new)	Assigned spectra (non-contaminant)	Contaminant spectra	Contaminant (%)	Distinct peptides	Protein groups (combined, non-contaminant)	Groups from homology only	Sponge groups (Sage)	Symbiont groups (Sage)	Median precursor error (ppm)	Peptides without missed cleavage (%)	Single-peptide groups (%)	De novo calls	De novo aa precision	De novo peptide recall	Homology hits at 1% FDR	Homology hits also Sage PSM	Same peptide as Sage (%)	Homology: exact DB peptide	Homology: homologous peptide	Semi-specific (target)	Semi-specific (decoy)	Mass-shifted (target)	Mass-shifted (decoy)	FragPipe spectral count (non-contaminant)	FragPipe proteins	FragPipe proteins with unique spectrum
305_BST_1_1	MNRJ 24305	BST	1	1	43082	2038	1978	100	2078	62	2.9	1520	1051	50	673	283	5.12	93.8	73.8	26607	0.484	0.203	613	440	99.8	65	37	0	0	79	0	2771	1117	473
305_BST_1_2	MNRJ 24305	BST	1	2	42029	2100	2039	111	2150	62	2.8	1547	1062	48	693	276	5.21	94.6	76.5	25596	0.481	0.202	566	418	99.5	69	43	1	0	65	0	2748	1094	474
305_BST_1_3	MNRJ 24305	BST	1	3	41838	1966	1911	70	1981	57	2.8	1426	1004	29	651	263	5.45	95.1	76.7	24935	0.484	0.202	576	425	99.8	45	27	0	0	55	0	2491	998	414
305_BST_2_1	MNRJ 24305	BST	2	1	48589	3215	3148	185	3333	68	2	2519	1734	84	1060	508	4.48	95.1	74.6	36622	0.473	0.191	1122	805	99.6	109	77	4	0	179	1	3882	1578	713
305_BST_2_2	MNRJ 24305	BST	2	2	48495	3056	2988	142	3130	71	2.2	2341	1617	64	999	484	4.68	94.8	74.8	36748	0.479	0.204	943	700	99.4	72	73	7	0	186	3	3723	1542	671
305_BST_2_3	MNRJ 24305	BST	2	3	39531	1715	1659	74	1733	57	3.2	1216	863	36	528	196	5.82	94.8	77.9	22966	0.521	0.232	487	353	99.7	54	21	1	0	47	0	2500	981	409
305_GLC_1	MNRJ 24305	BGEL	1	1	50508	3810	1606	0	1606	2209	57.9	1241	902	0	550	213	3.76	90.5	76.3	37353	0.489	0.249	1313	1087	100	4	1	21	0	336	5	1940	871	359
305_GLC_2	MNRJ 24305	BGEL	1	2	51159	3953	1717	67	1784	2331	56.6	1401	1004	35	621	234	3.67	90.5	76.5	37762	0.478	0.242	1221	1034	99.9	116	46	24	0	385	6	1992	882	374
305_GLC_3	MNRJ 24305	BGEL	1	3	51193	3942	1678	27	1705	2320	57.6	1341	947	10	565	221	3.8	90.7	74.1	37506	0.473	0.235	1258	1060	99.8	49	34	40	0	359	2	1970	875	359
305_PPT_1_1	MNRJ 24305	A-PPT	1	1	48223	2451	2421	245	2666	31	1.1	2109	1490	105	891	439	3.16	96.2	77.5	37717	0.488	0.209	817	544	99.8	147	99	9	2	192	0	2815	1322	582
305_PPT_1_2	MNRJ 24305	A-PPT	1	2	47480	2328	2300	265	2565	29	1.1	2073	1467	125	853	437	3.81	96.4	77	37096	0.485	0.183	838	521	99.6	157	109	15	1	213	1	2905	1363	598
305_PPT_1_3	MNRJ 24305	A-PPT	1	3	48101	2434	2406	226	2632	29	1.1	2050	1458	98	862	438	3.96	95.9	78.6	37543	0.475	0.191	904	559	99.6	118	109	16	0	255	2	2848	1332	577
305_PPT_2_1	MNRJ 24305	A-PPT	2	1	46058	2138	2107	219	2326	34	1.4	1871	1320	102	804	367	2.66	95.1	77	35592	0.489	0.195	827	507	99.6	134	88	17	0	165	0	2800	1333	577
305_PPT_2_2	MNRJ 24305	A-PPT	2	2	45826	2218	2186	116	2302	33	1.4	1827	1293	54	812	390	2.96	96.6	75.2	34496	0.473	0.191	766	487	99	68	49	7	0	155	1	2608	1236	519
305_PPT_2_3	MNRJ 24305	A-PPT	2	3	44037	2129	2094	157	2251	35	1.5	1737	1247	73	779	338	2.76	96.2	76.6	32168	0.476	0.198	650	450	99.6	85	72	5	1	140	0	2639	1189	506
305_UT_1_1	MNRJ 24305	A-UT	1	1	32184	1374	1331	24	1355	43	3.1	417	283	7	200	46	2.88	87.8	73.7	19917	0.475	0.223	319	267	100	21	3	1	0	24	0	2131	356	141
305_UT_1_2	MNRJ 24305	A-UT	1	2	23369	1201	1196	59	1255	5	0.4	1041	730	36	485	199	1.14	95.3	76.4	18027	0.503	0.207	414	272	99.3	47	12	11	0	66	0	1232	630	257
305_UT_1_3	MNRJ 24305	A-UT	1	3	18073	807	800	49	849	7	0.8	746	529	27	368	124	1.54	93.2	77.1	12059	0.548	0.266	281	193	100	34	15	7	0	30	0	899	492	205
305_UT_2_1	MNRJ 24305	A-UT	2	1	19575	831	828	78	906	3	0.3	795	566	43	376	134	1.95	93.1	78.9	12775	0.532	0.227	248	164	99.4	61	17	11	1	29	0	1035	559	232
305_UT_2_2	MNRJ 24305	A-UT	2	2	19932	824	822	84	906	3	0.3	787	561	50	372	127	2.54	92.6	75.6	12986	0.54	0.257	324	208	98.6	66	19	11	0	46	1	1090	586	232
305_UT_2_3	MNRJ 24305	A-UT	2	3	18901	900	896	81	977	4	0.4	867	615	47	409	154	2.4	93.3	78	12245	0.526	0.243	340	214	99.5	58	23	10	0	53	0	931	513	205
314_BST_1_1	MNRJ 24314	BST	1	1	47630	2383	2312	201	2513	71	2.7	1870	1323	91	798	393	5	95.1	75.9	34824	0.49	0.207	906	608	99.7	118	83	10	0	144	0	3027	1328	580
314_BST_1_2	MNRJ 24314	BST	1	2	47259	2585	2520	125	2645	66	2.4	1973	1396	49	831	425	4.77	95.2	77.3	34677	0.507	0.22	872	613	100	58	68	11	0	140	1	3052	1316	566
314_BST_1_3	MNRJ 24314	BST	1	3	47183	2342	2273	249	2522	74	2.9	1870	1300	110	752	366	5.13	96.2	75.9	34104	0.497	0.213	910	608	99.7	144	110	14	0	128	2	2972	1289	542
314_BST_2_1	MNRJ 24314	BST	2	1	45236	2307	2238	105	2343	71	2.9	1762	1271	46	761	393	5.52	95.5	78.8	31609	0.502	0.205	657	492	99.6	58	49	9	0	114	0	2795	1247	536
314_BST_2_2	MNRJ 24314	BST	2	2	40992	1689	1628	40	1668	61	3.5	1274	939	19	615	258	4.8	96.1	78.2	25813	0.517	0.22	570	393	99.2	23	17	5	0	64	0	2389	1085	467
314_BST_2_3	MNRJ 24314	BST	2	3	41378	1736	1671	123	1794	65	3.5	1388	992	54	631	274	4.94	94.7	77.3	26013	0.509	0.207	509	350	99.7	67	56	4	0	63	0	2281	1042	440
314_GLC_1	MNRJ 24314	BGEL	1	1	49626	1435	1141	31	1172	299	20.3	920	649	17	354	252	5.09	95.7	77.2	35294	0.509	0.232	548	410	100	18	18	6	0	77	2	1501	704	297
314_GLC_2	MNRJ 24314	BGEL	1	2	49756	1319	1140	36	1176	186	13.7	923	638	20	319	255	5.35	94.5	77.2	35596	0.488	0.211	517	369	100	17	26	4	0	88	0	1491	686	302
314_GLC_3	MNRJ 24314	BGEL	1	3	48976	1446	1268	104	1372	190	12.2	1096	765	57	372	280	5.57	93.9	76.1	34442	0.486	0.2	533	367	100	65	51	3	0	61	1	1518	696	324
314_PPT_1_1	MNRJ 24314	A-PPT	1	1	42461	1252	1227	149	1376	27	1.9	1159	886	81	518	274	4.36	96.1	82.4	30709	0.519	0.211	429	254	99.6	101	50	30	0	111	3	1635	889	379
314_PPT_1_2	MNRJ 24314	A-PPT	1	2	41298	1129	1107	102	1209	24	1.9	993	775	49	474	239	4.06	96.3	83.1	29607	0.526	0.204	375	203	100	68	36	18	0	93	2	1302	750	304
314_PPT_1_3	MNRJ 24314	A-PPT	1	3	41352	1209	1185	168	1353	25	1.8	1115	849	89	489	239	4.11	96.8	81.4	29693	0.509	0.2	432	247	100	117	52	22	0	91	2	1535	833	324
314_PPT_2_1	MNRJ 24314	A-PPT	2	1	45267	1625	1584	27	1611	41	2.5	1301	983	7	593	323	4.38	96.3	80	33280	0.521	0.209	583	378	99.7	15	12	30	0	111	3	2058	1061	436
314_PPT_2_2	MNRJ 24314	A-PPT	2	2	33918	737	704	35	739	33	4.3	568	449	15	282	117	4.46	96.2	81.4	21935	0.546	0.195	243	143	100	20	15	8	0	47	0	1075	549	222
314_PPT_2_3	MNRJ 24314	A-PPT	2	3	35310	772	737	43	780	35	4.3	564	436	23	269	110	4.99	96.5	78.9	21592	0.531	0.201	221	144	99.3	29	14	3	0	41	1	768	378	141
314_UT_1_1	MNRJ 24314	A-UT	1	1	23556	695	691	43	734	5	0.7	585	431	24	273	119	3.31	91.9	77.1	16551	0.474	0.194	215	119	99.2	28	16	12	0	54	0	980	509	191
314_UT_1_2	MNRJ 24314	A-UT	1	2	17280	414	410	23	433	4	0.9	384	288	17	198	71	4.44	91.8	79	10590	0.544	0.2	67	44	100	21	2	6	0	12	4	460	291	122
314_UT_1_3	MNRJ 24314	A-UT	1	3	17289	476	472	26	498	4	0.8	444	343	19	227	96	5.13	91.5	81.5	10447	0.502	0.228	73	47	95.7	22	4	9	0	14	4	513	333	128
314_UT_2_1	MNRJ 24314	A-UT	2	1	18122	528	526	43	569	3	0.5	506	378	21	256	99	3.87	92.3	80.6	11434	0.521	0.204	123	71	97.2	36	8	5	0	22	0	671	399	162
314_UT_2_2	MNRJ 24314	A-UT	2	2	17962	541	537	28	565	5	0.9	501	387	22	176	63	4.56	90.7	77.5	11455	0.527	0.221	58	44	97.7	17	12	5	0	27	0	655	378	146
314_UT_2_3	MNRJ 24314	A-UT	2	3	18092	563	559	29	588	4	0.7	522	387	16	267	102	4.26	91.1	78.4	11337	0.51	0.208	16	14	100	22	7	4	0	10	0	649	382	147
