## Supplementary material for "Sample Preparation and Homology-Driven Search Shape the First Holobiont Proteome of the Marine Sponge *Viles ophiraphidites* (formerly *Topsentia ophiraphidites*)": Table_S5_same_database_comparison.xlsx

### Sheet: README
Supporting Information
Table S5. Same-database comparison of FragPipe (MSFragger/MSBooster/Percolator, DB-1) and the LEMTEN pipeline.
Per run (exclusion): LEMTEN results restricted to evidence explained by DB-1 sequences (spectra whose peptides occur only in Halichondria panicea proteins removed); contaminants excluded from both.
DB-1 re-search: Sage re-run on DB-1 alone for a subset of runs, to validate the exclusion estimate.
Scan-level: scan-by-scan comparison with FragPipe psm.tsv for two BST runs (I = L).

### Sheet: Per run (exclusion)
Run	FragPipe spectral count	FragPipe proteins	FragPipe proteins with unique spectrum	LEMTEN Sage PSMs, DB-1 sequences	LEMTEN homology spectra, DB-1 sequences	LEMTEN total, DB-1 sequences	LEMTEN Sage PSMs, DB-2	LEMTEN groups, DB-1 sequences	LEMTEN groups, DB-2	LEMTEN/FragPipe (PSM)
305_BST_1_1	2771	1117	473	1698	87	1785	2038	901	1045	0.613
305_BST_1_2	2748	1094	474	1770	101	1871	2100	911	1056	0.644
305_BST_1_3	2491	998	414	1669	65	1734	1966	869	998	0.67
305_BST_2_1	3882	1578	713	2763	162	2925	3215	1510	1728	0.712
305_BST_2_2	3723	1542	671	2609	119	2728	3056	1408	1611	0.701
305_BST_2_3	2500	981	409	1456	66	1522	1715	756	858	0.582
305_GLC_1	1940	871	359	1362	0	1362	3810	747	877	0.702
305_GLC_2	1992	882	374	1459	56	1515	3953	833	981	0.732
305_GLC_3	1970	875	359	1413	23	1436	3942	781	922	0.717
305_PPT_1_1	2815	1322	582	2126	217	2343	2451	1304	1484	0.755
305_PPT_1_2	2905	1363	598	2014	229	2243	2328	1280	1461	0.693
305_PPT_1_3	2848	1332	577	2102	186	2288	2434	1273	1453	0.738
305_PPT_2_1	2800	1333	577	1844	181	2025	2138	1139	1314	0.659
305_PPT_2_2	2608	1236	519	1911	103	2014	2218	1131	1287	0.733
305_PPT_2_3	2639	1189	506	1817	143	1960	2129	1085	1242	0.689
305_UT_1_1	2131	356	141	1154	23	1177	1374	234	282	0.542
305_UT_1_2	1232	630	257	1057	49	1106	1201	627	728	0.858
305_UT_1_3	899	492	205	698	42	740	807	450	528	0.776
305_UT_2_1	1035	559	232	732	69	801	831	489	565	0.707
305_UT_2_2	1090	586	232	715	74	789	824	480	560	0.656
305_UT_2_3	931	513	205	781	73	854	900	529	614	0.839
314_BST_1_1	3027	1328	580	2023	168	2191	2383	1155	1317	0.668
314_BST_1_2	3052	1316	566	2197	104	2301	2585	1221	1390	0.72
314_BST_1_3	2972	1289	542	1981	211	2192	2342	1138	1295	0.667
314_BST_2_1	2795	1247	536	1974	83	2057	2307	1118	1265	0.706
314_BST_2_2	2389	1085	467	1448	33	1481	1689	828	933	0.606
314_BST_2_3	2281	1042	440	1478	106	1584	1736	866	986	0.648
314_GLC_1	1501	704	297	1038	28	1066	1435	570	640	0.692
314_GLC_2	1491	686	302	1045	31	1076	1319	556	628	0.701
314_GLC_3	1518	696	324	1161	93	1254	1446	675	755	0.765
314_PPT_1_1	1635	889	379	1101	134	1235	1252	782	881	0.673
314_PPT_1_2	1302	750	304	995	89	1084	1129	693	772	0.764
314_PPT_1_3	1535	833	324	1064	152	1216	1209	761	844	0.693
314_PPT_2_1	2058	1061	436	1407	23	1430	1625	878	978	0.684
314_PPT_2_2	1075	549	222	626	30	656	737	388	444	0.582
314_PPT_2_3	768	378	141	663	39	702	772	382	432	0.863
314_UT_1_1	980	509	191	615	37	652	695	377	430	0.628
314_UT_1_2	460	291	122	364	19	383	414	249	286	0.791
314_UT_1_3	513	333	128	417	23	440	476	301	342	0.813
314_UT_2_1	671	399	162	465	40	505	528	332	377	0.693
314_UT_2_2	655	378	146	474	23	497	541	338	386	0.724
314_UT_2_3	649	382	147	513	25	538	563	345	386	0.79

### Sheet: DB-1 re-search
Run	Sage PSMs, re-search on DB-1	Estimate by exclusion	Re-search / estimate
305_BST_1_2	1869	1770	1.056
305_BST_1_3	1790	1669	1.072
305_GLC_1	1495	1362	1.098
305_PPT_2_1	1977	1844	1.072
314_PPT_1_1	1199	1101	1.089
314_UT_1_1	625	615	1.016

### Sheet: Scan-level
Run	LEMTEN set	FragPipe PSMs	LEMTEN PSMs	Shared scans	Same peptide (%)	FragPipe only	LEMTEN only
305_BST_1_2	exclusion (DB-2 minus H. panicea-only)	2843	1770	1591	98.7	1252	179
305_BST_1_2	re-search on DB-1	2843	1869	1688	98.7	1155	181
305_BST_1_3	exclusion (DB-2 minus H. panicea-only)	2590	1669	1485	99.2	1105	184
305_BST_1_3	re-search on DB-1	2590	1790	1586	99.2	1004	204
