## Supplementary material for "Sample Preparation and Homology-Driven Search Shape the First Holobiont Proteome of the Marine Sponge *Viles ophiraphidites* (formerly *Topsentia ophiraphidites*)": Table_S6_quadruplicate_runs.xlsx

### Sheet: README
Supporting Information
Table S6. Phase 2 (biological quadruplicate, S-Trap): specimens and per-run statistics.
Specimens: collection, storage, protein and peptide yield (Qubit) and amount injected. A piece of each frozen specimen was transferred to 80% ethanol, and all four were held in ethanol at −20 °C for one month before extraction.
Per-run statistics: 12 runs (4 specimens × 1 S-Trap preparation × 3 injections), LEMTEN pipeline on DB-3, 10 ppm precursor, 0.02 Da fragment, 1% FDR.
Counts exclude spectra whose proteins are all contaminants (prefix contam_). FragPipe columns: FragPipe analysis of the same raw files on DB-3.

### Sheet: Specimens
Specimen	Site	Collection	Storage before analysis	Tissue (mg)	Protein (µg/µL, Qubit)	Protein yield (µg/100 mg)	Peptide (µg/µL, Qubit)	Peptide total (µg)	Injected (µg)
MNRJ 24305	Pedras Secas, 17 m	May 2022	frozen, −20 °C (laboratory)	100	25.6	38.4	0.486	19.44	1
MNRJ 24314	Carvinhas, Ilha do Meio, 11 m	May 2022	frozen, −20 °C (laboratory)	100	19.9	29.85	0.414	16.56	1
MNRJ 24317	Caverna da Sapata (second chamber), 12 m	9 May 2022	80% ethanol, 4 °C (museum collection)	100	10.6	15.9	0.544	21.76	1
MNRJ 24325	Ponta da Sapata, within Ectyoplasia, 12–15 m	9 May 2022	80% ethanol, 4 °C (museum collection)	100	9.3	13.95	0.44	17.6	1

### Sheet: Per-run statistics
Run	Specimen	Raw file	Specimen code	MS/MS spectra	PSMs (non-contaminant)	Homology/tag spectra (non-contaminant)	Assigned spectra (non-contaminant)	Contaminant spectra	Contaminant (%)	Distinct peptides	Protein groups (combined)	Groups from homology only	Median precursor error (ppm)	Peptides without missed cleavage (%)	Single-peptide groups (%)	De novo aa precision	De novo peptide recall	Homology hits at 1% FDR	Homology hits also PSM	Same peptide as PSM (%)	Homology: exact DB peptide	Homology: homologous peptide	Semi-specific (target)	Semi-specific (decoy)	Mass-shifted (target)	Mass-shifted (decoy)	PSMs, extra-database peptides only
305_BSTq_1	MNRJ 24305	QE_018062	305	57625	4368	521	4889	304	5.9	2920	1896	182	1.71	90.7	72.4	0.482	0.196	2379	1649	99.8	234	293	54	0	720	26	751
305_BSTq_2	MNRJ 24305	QE_018063	305	59767	4180	167	4347	323	6.9	2390	1641	60	2.69	90.4	73.9	0.473	0.189	1800	1350	99.9	47	121	27	0	484	14	750
305_BSTq_3	MNRJ 24305	QE_018064	305	59737	3983	651	4634	279	5.7	2504	1636	299	2.62	90.9	72	0.472	0.193	2076	1365	99.9	473	231	41	0	595	26	733
314_BSTq_1	MNRJ 24314	QE_018066	314	62587	3931	253	4184	213	4.8	2068	1412	90	2.87	88.5	75.3	0.487	0.184	1701	1267	99.8	139	118	25	0	273	4	692
314_BSTq_2	MNRJ 24314	QE_018067	314	60390	4106	50	4156	211	4.8	2138	1499	22	2.95	89.3	75.3	0.477	0.183	1631	1235	99.9	10	40	19	0	308	2	693
314_BSTq_3	MNRJ 24314	QE_018068	314	56508	3716	320	4036	194	4.6	2104	1446	125	3.06	89	74.6	0.486	0.181	1518	1107	99.6	220	101	11	0	199	1	645
317_BSTq_1	MNRJ 24317	QE_018070	317	54346	955	0	955	318	25	537	406	0	2.55	88.2	75.6	0.491	0.184	426	349	100	1	1	0	0	9	2	54
317_BSTq_2	MNRJ 24317	QE_018071	317	54438	984	93	1077	360	25.1	603	455	44	2.64	90.6	76.4	0.499	0.191	626	447	99.8	104	8	0	0	10	4	42
317_BSTq_3	MNRJ 24317	QE_018072	317	54073	944	17	961	345	26.4	536	408	5	2.77	90.4	75.7	0.518	0.212	525	437	100	21	4	0	0	12	5	48
325_BSTq_1	MNRJ 24325	QE_018074	325	50997	815	0	815	430	34.5	474	383	0	2.41	90.8	79	0.503	0.187	551	394	100	1	0	0	0	44	2	43
325_BSTq_2	MNRJ 24325	QE_018075	325	52977	785	25	810	429	34.6	461	374	8	2.26	90.9	78.1	0.505	0.208	481	372	100	13	18	2	0	29	0	41
325_BSTq_3	MNRJ 24325	QE_018076	325	52128	754	84	838	461	35.5	491	381	40	2.49	91.6	76.4	0.518	0.212	633	446	100	92	16	0	0	22	1	37
