## Supplementary material for "Sample Preparation and Homology-Driven Search Shape the First Holobiont Proteome of the Marine Sponge *Viles ophiraphidites* (formerly *Topsentia ophiraphidites*)": Table_S8_quadruplicate_taxonomy.xlsx

### Sheet: README
Supporting Information
Table S8. Phase 2 peptide-level taxonomy: each distinct non-contaminant peptide of a specimen placed at the lowest common ancestor (LCA) of all DB-3 proteins that contain it (Geodia entries classed as bacterial counted as unclassified Bacteria) (domain > phylum > class).
Columns per specimen: peptides in the subtree, peptides whose LCA is the node, and % of the specimen's peptides.

### Sheet: LCA per specimen
Node	Rank	MNRJ 24305 peptides (subtree)	MNRJ 24305 peptides (LCA at node)	MNRJ 24305 % of peptides	MNRJ 24314 peptides (subtree)	MNRJ 24314 peptides (LCA at node)	MNRJ 24314 % of peptides	MNRJ 24317 peptides (subtree)	MNRJ 24317 peptides (LCA at node)	MNRJ 24317 % of peptides	MNRJ 24325 peptides (subtree)	MNRJ 24325 peptides (LCA at node)	MNRJ 24325 % of peptides
Archaea	domain	7	1	0.2	2	0	0.1	2	0	0.2	3	0	0.4
Archaea > Thermoproteota	phylum	6	0	0.1	2	0	0.1	2	0	0.2	3	0	0.4
Archaea > Thermoproteota > Nitrososphaeria	class	6	6	0.1	2	2	0.1	2	2	0.2	3	3	0.4
Bacteria	domain	2202	757	51.3	1829	636	54.5	538	198	64.1	443	169	60.3
Bacteria > Actinomycetota	phylum	9	0	0.2	6	0	0.2	1	0	0.1	2	0	0.3
Bacteria > Actinomycetota > Actinomycetes	class	9	9	0.2	6	6	0.2	1	1	0.1	2	2	0.3
Bacteria > Bacteroidota	phylum	8	0	0.2	3	0	0.1	1	0	0.1	1	0	0.1
Bacteria > Bacteroidota > Flavobacteriia	class	8	8	0.2	3	3	0.1	1	1	0.1	1	1	0.1
Bacteria > Nitrospirota	phylum	88	0	2.1	67	0	2	5	0	0.6	7	0	1
Bacteria > Nitrospirota > Nitrospiria	class	88	88	2.1	67	67	2	5	5	0.6	7	7	1
Bacteria > Planctomycetota	phylum	100	47	2.3	93	36	2.8	30	10	3.6	25	12	3.4
Bacteria > Planctomycetota > Brocadiia	class	6	6	0.1	5	5	0.1	0	0	0	1	1	0.1
Bacteria > Planctomycetota > Phycisphaerae	class	18	18	0.4	13	13	0.4	8	8	1	2	2	0.3
Bacteria > Planctomycetota > Planctomycetia	class	29	29	0.7	39	39	1.2	12	12	1.4	10	10	1.4
Bacteria > Poribacteria	phylum	1149	1149	26.8	951	951	28.3	274	274	32.7	212	212	28.8
Bacteria > Pseudomonadota	phylum	91	0	2.1	73	0	2.2	29	0	3.5	27	0	3.7
Bacteria > Pseudomonadota > Alphaproteobacteria	class	37	37	0.9	31	31	0.9	15	15	1.8	12	12	1.6
Bacteria > Pseudomonadota > Gammaproteobacteria	class	54	54	1.3	42	42	1.3	14	14	1.7	15	15	2
Eukaryota	domain	2056	0	47.9	1506	0	44.9	292	0	34.8	282	0	38.4
Eukaryota > Porifera	phylum	2056	103	47.9	1506	72	44.9	292	19	34.8	282	19	38.4
Eukaryota > Porifera > Calcarea	class	26	26	0.6	21	21	0.6	9	9	1.1	9	9	1.2
Eukaryota > Porifera > Demospongiae	class	1820	1820	42.4	1316	1316	39.2	241	241	28.7	233	233	31.7
Eukaryota > Porifera > Hexactinellida	class	104	104	2.4	94	94	2.8	23	23	2.7	21	21	2.9
Eukaryota > Porifera > Homoscleromorpha	class	3	3	0.1	3	3	0.1	0	0	0	0	0	0
Organism	root	4290	25	100	3356	19	100	839	7	100	735	7	100
