## Supplementary material for "Sample Preparation and Homology-Driven Search Shape the First Holobiont Proteome of the Marine Sponge *Viles ophiraphidites* (formerly *Topsentia ophiraphidites*)": Table_S9_cysteine_forms.xlsx

### Sheet: README
Table S9
Cysteine forms in the 54 runs. Sage search with no fixed modification and cysteine forms as variable modifications (carbamidomethyl, disulfide −1.0078 Da, di- and trioxidation, propionamide, carboxymethyl, N-ethylmaleimide, pyridylethyl, methylthio, two others), against the 6,001 proteins identified in 12 representative runs plus reversed decoys. Target PSMs at 1% FDR, contaminants excluded. Perc…

### Sheet: Table_S9
Run	Phase	Specimen	Storage	Workflow	PSMs (1% FDR)	PSMs with Cys (%)	Cys residues	Carbamidomethyl (%)	Disulfide-bonded (%)	Free (%)	Di-/trioxidized (%)	Other adducts (%)
305_BST_1_1	1	MNRJ 24305	frozen −20 °C	S-Trap (BST)	2397	8.4	209	88.5	1.4	0.5	1.9	7.7
305_BST_1_2	1	MNRJ 24305	frozen −20 °C	S-Trap (BST)	2883	8.6	265	85.3	1.5	1.9	1.5	9.8
305_BST_1_3	1	MNRJ 24305	frozen −20 °C	S-Trap (BST)	2765	8.2	238	84.5	0.4	2.1	1.3	11.8
305_BST_2_1	1	MNRJ 24305	frozen −20 °C	S-Trap (BST)	4283	4.2	203	63.1	12.8	6.4	5.9	11.8
305_BST_2_2	1	MNRJ 24305	frozen −20 °C	S-Trap (BST)	4186	3.7	169	66.9	13	5.3	4.1	10.7
305_BST_2_3	1	MNRJ 24305	frozen −20 °C	S-Trap (BST)	2515	3	81	72.8	11.1	4.9	4.9	6.2
305_BSTq_1	2	MNRJ 24305	frozen −20 °C	S-Trap (phase 2)	5611	0.7	68	4.4	52.9	20.6	17.6	4.4
305_BSTq_2	2	MNRJ 24305	frozen −20 °C	S-Trap (phase 2)	5528	1	90	3.3	55.6	15.6	14.4	11.1
305_BSTq_3	2	MNRJ 24305	frozen −20 °C	S-Trap (phase 2)	5995	0.8	73	5.5	47.9	15.1	24.7	6.8
305_GLC_1	1	MNRJ 24305	frozen −20 °C	GeLC-MS/MS (BGEL)	2324	4.5	110	55.5	6.4	0.9	4.5	32.7
305_GLC_2	1	MNRJ 24305	frozen −20 °C	GeLC-MS/MS (BGEL)	2370	4.7	118	58.5	4.2	1.7	4.2	31.4
305_GLC_3	1	MNRJ 24305	frozen −20 °C	GeLC-MS/MS (BGEL)	2326	4.9	118	60.2	5.1	1.7	2.5	30.5
305_PPT_1_1	1	MNRJ 24305	frozen −20 °C	Acetone precipitation (A-PPT)	3105	3.8	128	64.1	10.9	6.2	8.6	10.2
305_PPT_1_2	1	MNRJ 24305	frozen −20 °C	Acetone precipitation (A-PPT)	3153	4.7	167	68.9	9	10.8	2.4	9
305_PPT_1_3	1	MNRJ 24305	frozen −20 °C	Acetone precipitation (A-PPT)	3160	4.3	150	62.7	12.7	7.3	6	11.3
305_PPT_2_1	1	MNRJ 24305	frozen −20 °C	Acetone precipitation (A-PPT)	2797	8.4	265	83.8	1.9	2.6	1.1	10.6
305_PPT_2_2	1	MNRJ 24305	frozen −20 °C	Acetone precipitation (A-PPT)	2655	9.5	278	83.8	0.4	1.1	1.1	13.7
305_PPT_2_3	1	MNRJ 24305	frozen −20 °C	Acetone precipitation (A-PPT)	2482	9.2	247	84.6	0.4	2	1.2	11.7
305_UT_1_1	1	MNRJ 24305	frozen −20 °C	Urea/thiourea (A-UT)	1389	0.7	10	80	0	10	10	0
305_UT_1_2	1	MNRJ 24305	frozen −20 °C	Urea/thiourea (A-UT)	1635	2.4	40	77.5	0	2.5	2.5	17.5
305_UT_1_3	1	MNRJ 24305	frozen −20 °C	Urea/thiourea (A-UT)	1039	2.3	24	79.2	0	0	12.5	8.3
305_UT_2_1	1	MNRJ 24305	frozen −20 °C	Urea/thiourea (A-UT)	1210	0.9	11	63.6	0	0	27.3	9.1
305_UT_2_2	1	MNRJ 24305	frozen −20 °C	Urea/thiourea (A-UT)	1233	1	12	91.7	8.3	0	0	0
305_UT_2_3	1	MNRJ 24305	frozen −20 °C	Urea/thiourea (A-UT)	1170	1.1	13	69.2	7.7	0	7.7	15.4
314_BST_1_1	1	MNRJ 24314	frozen −20 °C	S-Trap (BST)	3054	9.4	300	90	1.3	1	0.7	7
314_BST_1_2	1	MNRJ 24314	frozen −20 °C	S-Trap (BST)	3297	9.9	352	83.5	1.1	3.1	0.6	11.6
314_BST_1_3	1	MNRJ 24314	frozen −20 °C	S-Trap (BST)	3186	10	353	79.9	1.4	3.1	1.4	14.2
314_BST_2_1	1	MNRJ 24314	frozen −20 °C	S-Trap (BST)	2807	5.8	170	85.3	4.1	2.4	1.2	7.1
314_BST_2_2	1	MNRJ 24314	frozen −20 °C	S-Trap (BST)	2127	5.3	116	84.5	5.2	0.9	1.7	7.8
314_BST_2_3	1	MNRJ 24314	frozen −20 °C	S-Trap (BST)	2135	5.4	120	88.3	2.5	1.7	1.7	5.8
314_BSTq_1	2	MNRJ 24314	frozen −20 °C	S-Trap (phase 2)	5668	0.7	60	11.7	55	18.3	6.7	8.3
314_BSTq_2	2	MNRJ 24314	frozen −20 °C	S-Trap (phase 2)	5586	0.6	55	9.1	60	20	7.3	3.6
314_BSTq_3	2	MNRJ 24314	frozen −20 °C	S-Trap (phase 2)	5317	0.8	66	12.1	63.6	13.6	4.5	6.1
314_GLC_1	1	MNRJ 24314	frozen −20 °C	GeLC-MS/MS (BGEL)	1845	3.1	62	46.8	1.6	3.2	3.2	45.2
314_GLC_2	1	MNRJ 24314	frozen −20 °C	GeLC-MS/MS (BGEL)	1854	3.1	63	38.1	6.3	0	3.2	52.4
314_GLC_3	1	MNRJ 24314	frozen −20 °C	GeLC-MS/MS (BGEL)	1823	3.2	63	42.9	3.2	1.6	6.3	46
314_PPT_1_1	1	MNRJ 24314	frozen −20 °C	Acetone precipitation (A-PPT)	1596	2.9	55	61.8	21.8	7.3	1.8	7.3
314_PPT_1_2	1	MNRJ 24314	frozen −20 °C	Acetone precipitation (A-PPT)	1463	2.6	42	71.4	11.9	7.1	2.4	7.1
314_PPT_1_3	1	MNRJ 24314	frozen −20 °C	Acetone precipitation (A-PPT)	1507	2.8	44	86.4	9.1	0	2.3	2.3
314_PPT_2_1	1	MNRJ 24314	frozen −20 °C	Acetone precipitation (A-PPT)	1873	7	142	88.7	2.1	2.1	1.4	5.6
314_PPT_2_2	1	MNRJ 24314	frozen −20 °C	Acetone precipitation (A-PPT)	1077	4.9	55	92.7	0	0	1.8	5.5
314_PPT_2_3	1	MNRJ 24314	frozen −20 °C	Acetone precipitation (A-PPT)	1047	4.8	51	98	0	0	0	2
314_UT_1_1	1	MNRJ 24314	frozen −20 °C	Urea/thiourea (A-UT)	1182	0.5	7	42.9	0	14.3	0	42.9
314_UT_1_2	1	MNRJ 24314	frozen −20 °C	Urea/thiourea (A-UT)	725	0.1	1	0	0	0	100	0
314_UT_1_3	1	MNRJ 24314	frozen −20 °C	Urea/thiourea (A-UT)	737	0.1	1	0	0	0	100	0
314_UT_2_1	1	MNRJ 24314	frozen −20 °C	Urea/thiourea (A-UT)	897	0.9	9	55.6	33.3	0	11.1	0
314_UT_2_2	1	MNRJ 24314	frozen −20 °C	Urea/thiourea (A-UT)	898	0.8	7	42.9	0	0	28.6	28.6
314_UT_2_3	1	MNRJ 24314	frozen −20 °C	Urea/thiourea (A-UT)	870	0.7	6	83.3	0	0	16.7	0
317_BSTq_1	2	MNRJ 24317	80% ethanol, 4 °C	S-Trap (phase 2)	1739	1.7	31	77.4	12.9	0	9.7	0
317_BSTq_2	2	MNRJ 24317	80% ethanol, 4 °C	S-Trap (phase 2)	1354	1.2	16	81.2	0	0	18.8	0
317_BSTq_3	2	MNRJ 24317	80% ethanol, 4 °C	S-Trap (phase 2)	1389	1.7	25	84	8	0	8	0
325_BSTq_1	2	MNRJ 24325	80% ethanol, 4 °C	S-Trap (phase 2)	1406	3.4	50	94	0	0	2	4
325_BSTq_2	2	MNRJ 24325	80% ethanol, 4 °C	S-Trap (phase 2)	1116	3.4	39	97.4	0	0	2.6	0
325_BSTq_3	2	MNRJ 24325	80% ethanol, 4 °C	S-Trap (phase 2)	1114	3.5	41	97.6	0	0	2.4	0
